# Identification of circular RNAs in porcine sperm and their relation to sperm motility

**DOI:** 10.1101/608026

**Authors:** Marta Gòdia, Anna Castelló, Martina Rocco, Betlem Cabrera, Joan E. Rodríguez-Gil, Armand Sánchez, Alex Clop

**Affiliations:** Animal Genomics Group, Centre for Research in Agricultural Genomics (CRAG) CSIC-IRTA-UAB-UB, Campus UAB, Cerdanyola del Vallès (Barcelona), Catalonia, Spain; Unit of Animal Science, Department of Animal and Food Science, Autonomous University of Barcelona, Cerdanyola del Vallès (Barcelona), Catalonia, Spain; Unit of Animal Reproduction, Department of Animal Medicine and Surgery, Autonomous University of Barcelona, Cerdanyola del Vallès (Barcelona), Catalonia, Spain; Consejo Superior de Investigaciones Científicas (CSIC), Barcelona, Catalonia, Spain

**Keywords:** sperm, circular RNA (circRNA), RNA-seq, miRNA, sperm motility, sperm quality, swine, male infertility

## Abstract

Circular RNAs (circRNAs) are emerging as a novel class of noncoding RNAs which potential role as gene regulators is quickly gaining interest. Although circRNAs have been studied in several tissues and cell types across several animal species, the characterization of the circRNAome in ejaculated sperm remains unexplored. In this study, we profiled the sperm circRNA catalogue in 40 boar samples. A complex population of 1,598 circRNAs was shared in at least 30 samples. The predicted circRNAs presented in general low abundances and were highly tissue-specific. Circa 80% of the circRNAs identified in the boar sperm were reported as novel. We also constructed a circRNA-miRNA interaction network based on experimental and predictive microRNA (miRNA) binding sites. Moreover, we found significant correlation between the abundance of some circRNAs and sperm motility parameters and confirmed two of these correlations by RT-qPCR in 36 samples with extreme sperm quality. Our study provides a thorough characterization of a novel cell type for the circRNA encyclopedia collection and suggests that circRNAs are potential noninvasive biomarkers for male sperm quality and thus, might also hold potential to predict male fertility.
