## Supplementary Table 2 for "Identification of circular RNAs in porcine sperm and their relation to sperm motility"

### Sheet: Hoja1
GO biological process	FDR
histone H3-K36 methylation	0.00865
histone lysine methylation	0.000749
histone methylation	0.00331
histone modification	5.52e-06
covalent chromatin modification	2.57e-06
macromolecule modification	6.77e-19
macromolecule metabolic process	1.51e-19
organic substance metabolic process	1.05e-15
metabolic process	2.37e-14
chromatin organization	2.16e-08
cellular component organization	1.51e-16
cellular process	5.6e-06
cellular component organization or biogenesis	8.02e-18
chromosome organization	3.3e-12
organelle organization	1.47e-20
cellular protein modification process	2.02e-18
protein modification process	1.88e-18
protein metabolic process	1.49e-10
primary metabolic process	6.95e-16
organonitrogen compound metabolic process	1.96e-07
nitrogen compound metabolic process	1.04e-14
cellular protein metabolic process	8.6e-12
cellular macromolecule metabolic process	3.17e-17
cellular metabolic process	2.91e-16
protein methylation	0.00495
macromolecule methylation	0.0117
protein alkylation	0.00491
peptidyl-lysine methylation	0.000581
peptidyl-lysine modification	0.00245
peptidyl-amino acid modification	4.45e-05
response to hydroxyurea	0.0433
response to chemical	6.34e-05
selective autophagy	0.00857
macroautophagy	0.0142
cellular catabolic process	0.00147
catabolic process	0.00636
RNA phosphodiester bond hydrolysis, exonucleolytic	0.000999
RNA phosphodiester bond hydrolysis	0.0218
RNA metabolic process	7.42e-05
nucleic acid metabolic process	8.35e-09
nucleobase-containing compound metabolic process	4.11e-07
organic cyclic compound metabolic process	3.33e-05
cellular nitrogen compound metabolic process	0.0127
heterocycle metabolic process	2.86e-06
cellular aromatic compound metabolic process	1.51e-05
nucleic acid phosphodiester bond hydrolysis	0.00147
post-translational protein modification	0.022
mRNA destabilization	0.0269
positive regulation of mRNA catabolic process	0.0207
positive regulation of cellular catabolic process	0.00324
positive regulation of catabolic process	0.00656
regulation of catabolic process	0.00312
regulation of metabolic process	7.2e-10
regulation of biological process	0.0347
biological regulation	0.00157
positive regulation of metabolic process	6.69e-06
positive regulation of biological process	1.33e-07
positive regulation of cellular metabolic process	3.93e-06
positive regulation of cellular process	9.23e-08
regulation of cellular process	0.0345
regulation of cellular metabolic process	2.1e-09
regulation of cellular catabolic process	0.00209
regulation of mRNA catabolic process	0.00737
regulation of mRNA metabolic process	0.0019
regulation of RNA metabolic process	5.55e-06
regulation of macromolecule metabolic process	5.27e-11
regulation of nucleobase-containing compound metabolic process	1.88e-06
regulation of primary metabolic process	2.05e-09
regulation of nitrogen compound metabolic process	7.45e-10
regulation of gene expression	6.24e-08
positive regulation of mRNA metabolic process	0.0368
positive regulation of RNA metabolic process	0.000461
positive regulation of nucleobase-containing compound metabolic process	0.000166
positive regulation of nitrogen compound metabolic process	6.7e-06
positive regulation of macromolecule metabolic process	1.93e-06
negative regulation of translation	0.00614
negative regulation of gene expression	0.000155
negative regulation of macromolecule metabolic process	2.82e-06
negative regulation of metabolic process	7.11e-06
negative regulation of biological process	0.00292
negative regulation of cellular amide metabolic process	0.0139
negative regulation of cellular metabolic process	4.44e-05
negative regulation of cellular process	0.00852
regulation of cellular amide metabolic process	0.0438
negative regulation of nitrogen compound metabolic process	5e-05
regulation of translation	0.00722
regulation of cellular protein metabolic process	0.000307
regulation of protein metabolic process	0.000365
posttranscriptional regulation of gene expression	0.000374
regulation of cellular macromolecule biosynthetic process	4.38e-05
regulation of cellular biosynthetic process	4.5e-05
regulation of biosynthetic process	4.35e-05
regulation of macromolecule biosynthetic process	1.25e-05
negative regulation of cellular protein metabolic process	0.00543
negative regulation of protein metabolic process	0.00793
negative regulation of cellular macromolecule biosynthetic process	0.00251
negative regulation of cellular biosynthetic process	0.00273
negative regulation of biosynthetic process	0.00406
negative regulation of macromolecule biosynthetic process	0.00152
regulation of mRNA stability	0.0241
regulation of RNA stability	0.00399
RNA destabilization	0.0329
histone lysine demethylation	0.0048
histone demethylation	0.00581
protein demethylation	0.00585
protein dealkylation	0.00574
demethylation	0.0312
autophagosome assembly	0.00578
autophagosome organization	0.00949
vacuole organization	0.0258
organelle assembly	0.000363
cellular component assembly	0.000305
cellular component biogenesis	5.02e-05
double-strand break repair via homologous recombination	0.00164
recombinational repair	0.00189
DNA repair	0.000301
DNA metabolic process	5.27e-05
cellular response to DNA damage stimulus	1.89e-05
cellular response to stress	4.36e-05
DNA recombination	0.0147
double-strand break repair	0.00191
protein K48-linked ubiquitination	0.0311
protein ubiquitination	0.0239
protein modification by small protein conjugation or removal	0.0257
mRNA catabolic process	0.00754
RNA catabolic process	0.0148
cellular macromolecule catabolic process	0.00015
macromolecule catabolic process	7.58e-05
mRNA metabolic process	0.0199
regulation of mRNA splicing, via spliceosome	0.0454
regulation of RNA splicing	0.00364
cellular response to UV	0.0328
cellular response to radiation	0.027
regulation of gene expression, epigenetic	0.00161
peptidyl-serine phosphorylation	0.0046
protein phosphorylation	5.33e-07
phosphorylation	2.77e-07
phosphate-containing compound metabolic process	1.05e-06
phosphorus metabolic process	2.81e-07
peptidyl-serine modification	0.00892
regulation of chromosome segregation	0.0238
cytosolic transport	0.0307
intracellular transport	1.32e-08
establishment of localization	0.04
localization	0.0107
cellular localization	6.72e-11
establishment of localization in cell	6.37e-08
regulation of chromatin organization	0.0016
regulation of chromosome organization	1.61e-05
regulation of organelle organization	1.1e-07
regulation of cellular component organization	2.24e-05
cilium assembly	0.00415
cilium organization	0.00429
plasma membrane bounded cell projection assembly	0.0031
cell projection assembly	0.0034
regulation of organelle assembly	0.0147
regulation of cellular component biogenesis	0.00161
positive regulation of chromosome organization	0.0242
positive regulation of organelle organization	0.00806
positive regulation of cellular component organization	0.012
nucleocytoplasmic transport	0.0348
nuclear transport	0.0347
regulation of microtubule-based process	0.0148
spermatogenesis	0.000581
male gamete generation	0.000466
gamete generation	0.00132
multicellular organismal reproductive process	0.0124
multicellular organism reproduction	0.0188
reproduction	0.0148
reproductive process	0.0147
sexual reproduction	0.0011
multi-organism reproductive process	0.0124
protein localization to organelle	6.82e-05
cellular protein localization	1.85e-07
protein localization	2.17e-07
macromolecule localization	4.91e-09
cellular macromolecule localization	1.96e-07
intracellular protein transport	4.71e-05
protein transport	0.000337
establishment of protein localization	7.05e-05
peptide transport	0.000455
amide transport	0.000692
nitrogen compound transport	0.00276
organic substance transport	0.00161
regulation of cell cycle phase transition	0.0266
regulation of cell cycle process	8.99e-05
regulation of cell cycle	0.00017
positive regulation of GTPase activity	0.0077
regulation of GTPase activity	0.00342
regulation of DNA metabolic process	0.0172
microtubule cytoskeleton organization	0.0069
microtubule-based process	0.000748
cellular protein catabolic process	0.0394
protein catabolic process	0.0171
regulation of mitotic cell cycle	0.0397
RNA processing	0.00951
cell cycle process	0.0148
cell cycle	0.00735
negative regulation of protein modification process	0.0362
regulation of protein modification process	0.0363
vesicle-mediated transport	0.00825
negative regulation of RNA metabolic process	0.00854
negative regulation of nucleobase-containing compound metabolic process	0.0104
regulation of protein localization	0.0449
positive regulation of gene expression	0.00324
positive regulation of nucleic acid-templated transcription	0.0395
regulation of nucleic acid-templated transcription	0.00177
regulation of RNA biosynthetic process	0.0015
positive regulation of RNA biosynthetic process	0.0397
positive regulation of cellular biosynthetic process	0.00635
positive regulation of biosynthetic process	0.00698
positive regulation of macromolecule biosynthetic process	0.00311
regulation of transcription by RNA polymerase II	0.0165
regulation of transcription, DNA-templated	0.00482
anatomical structure development	0.0309
developmental process	0.0133
regulation of signaling receptor activity	7.08e-05
G protein-coupled receptor signaling pathway	6.3e-26
signal transduction	2.92e-05
signaling	3.05e-05
cell communication	7.73e-05
detection of chemical stimulus involved in sensory perception of smell	5.27e-28
detection of chemical stimulus involved in sensory perception	5.53e-28
sensory perception of chemical stimulus	2.54e-27
sensory perception	1.34e-21
nervous system process	7.32e-18
system process	2.36e-16
detection of chemical stimulus	4.74e-28
detection of stimulus	1.09e-25
detection of stimulus involved in sensory perception	1.89e-24
sensory perception of smell	1.18e-26
