## Supplementary Table 3 for "Identification of circular RNAs in porcine sperm and their relation to sperm motility"

### Sheet: Hoja1
circRNA names	circRNAs coordinates	MT_Pval	VCL_Pval	VAP_Pval	VSL_Pval	Ensembl ID_Host gene symbol	Observations	article	Article's involvement in sperm biology or male fertility
ssc_circ_0839	2:141254413..141254577	0.0319867	0.0114115	0.0401457	ns	ENSSSCG00000026606_PAIP2	Used for validation
ssc_circ_1132	5:100579291..100627916	ns	0.0120939	0.0181526	ns	ENSSSCG00000040348_LIN7A	Used for validation
ssc_circ_1101	4:6367950..6392035	ns	0.0354557	ns	ns	ENSSSCG00000005941_KHDRBS3	Used for validation
ssc_circ_1321	7:117733118..117735703	ns	0.038144	ns	ns	ENSSSCG00000002505_PAPOLA	Used for validation
ssc_circ_0437	13:25706236..25715600	0.0266107	ns	ns	ns	ENSSSCG00000025408_ULK4	Used for validation
ssc_circ_1061	4:130322062..130325218	0.0458171	ns	ns	ns	ENSSSCG00000006939_ZNHIT6	Used for validation
ssc_circ_0118	1:3302131..3302802	ns	ns	0.0185464	ns	ENSSSCG00000004027_PDE10A	Used for validation	Andrology. 2017; 5(1):169-179	Functionally present in bovine spermatozoa and is affecting different molecular events involved in capacitation, most probably by cAMP local regulation
ssc_circ_1458	8:78370923..78381727	ns	ns	0.0333013	0.00635649	ENSSSCG00000009021_LRBA	Used for validation
ssc_circ_0244	11:533608..534240	ns	0.00208634	0.0478304	ns	ENSSSCG00000009569_PSPC1
ssc_circ_0012	1:128197..132692	ns	0.00286978	ns	ns	ENSSSCG00000029697_FAM120B
ssc_circ_0686	16:22537234..22538379	ns	0.00300765	ns	ns	ENSSSCG00000016845_NUP155
ssc_circ_0498	13:83159180..83160799	ns	0.00509259	0.030585	ns	ENSSSCG00000011678
ssc_circ_0412	13:168854243..168855082	ns	0.00532064	ns	ns
ssc_circ_1367	7:56259270..56261229	ns	0.00565002	ns	ns	ENSSSCG00000001860_NRG4
ssc_circ_0383	13:134857916..134881439	ns	0.00607715	0.0449714	ns	ENSSSCG00000036828_SNX4
ssc_circ_0677	15:77227958..77231348	ns	0.00647297	ns	ns	ENSSSCG00000015944_TLK1
ssc_circ_0003	1:106167649..106171073	ns	0.00652626	ns	ns	ENSSSCG00000004538_WDR7
ssc_circ_0425	13:206585678..206595340	ns	0.00722658	ns	ns	ENSSSCG00000022164
ssc_circ_0973	3:26763533..26767130	ns	0.0081665	0.0136954	ns	ENSSSCG00000025281
ssc_circ_1230	6:166989366..167024441	ns	0.00841723	ns	ns	ENSSSCG00000036909
ssc_circ_0348	12:60375324..60376920	ns	0.00856549	ns	ns	ENSSSCG00000018049_SLC5A10
ssc_circ_1071	4:2687315..2712285	ns	0.00857794	0.00593956	0.0421239	ENSSSCG00000038397_PTK2
ssc_circ_0823	2:116113724..116147680	ns	0.00933505	ns	ns	ENSSSCG00000037019_CAMK4		J Cell Sci. 2005; 118(Pt 9):2013-22	Involved in human sperm involvement in motility
ssc_circ_1576	AEMK02000682.1:1719140..1726386	ns	0.00960438	ns	ns	ENSSSCG00000005753_CAMSAP1
ssc_circ_0170	10:20469602..20492105	ns	0.00963777	ns	ns	ENSSSCG00000010900_DENND1B
ssc_circ_1082	4:33087512..33153512	ns	0.00999542	ns	ns
ssc_circ_1160	5:540259..543324	ns	0.0100544	ns	ns	ENSSSCG00000000976_MOV10L1		Proc Natl Acad Sci U S A. 2010; 107(26):11847-52	Required for piRNA function in murine male germline
ssc_circ_0084	1:233025364..233033227	ns	0.0106053	ns	ns
ssc_circ_1262	6:42958012..42962530	ns	0.0109999	ns	ns	ENSSSCG00000002862_WDR88
ssc_circ_1293	6:87615274..87617719	ns	0.0110883	ns	ns	ENSSSCG00000003591_PUM1
ssc_circ_0388	13:138852351..138856159	ns	0.0116083	0.0368614	ns	ENSSSCG00000011884_HCLS1
ssc_circ_1242	6:1974252..1979270	ns	0.0118478	ns	ns	ENSSSCG00000002654_FBXO31
ssc_circ_0928	3:101026846..101048421	ns	0.0131504	ns	ns	ENSSSCG00000008475_MAP4K3
ssc_circ_1440	8:276024..280910	ns	0.0144971	ns	ns	ENSSSCG00000021289_GAK
ssc_circ_0595	14:76153000..76168790	ns	0.0145584	0.0399837	ns	ENSSSCG00000010298_CFAP70
ssc_circ_0880	2:49476547..49480738	ns	0.0151494	ns	ns	ENSSSCG00000013409_SBF2
ssc_circ_0462	13:34208013..34212580	ns	0.0165876	0.0312397	0.0364039
ssc_circ_0485	13:66493800..66495580	ns	0.0169686	ns	ns	ENSSSCG00000011572_SEC13
ssc_circ_1550	9:8562518..8574104	ns	0.0176834	0.00549046	0.0107039	ENSSSCG00000020856_PPME1
ssc_circ_1249	6:2564304..2569942	ns	0.0178287	0.0436571	ns	ENSSSCG00000002660_MTHFSD
ssc_circ_1158	5:5193968..5215837	ns	0.0182234	ns	ns	ENSSSCG00000031417
ssc_circ_1043	4:107064406..107067799	ns	0.0188673	ns	ns
ssc_circ_0099	1:260614548..260634517	ns	0.0191575	ns	ns	ENSSSCG00000028117
ssc_circ_0774	18:11065954..11067177	ns	0.021036	ns	ns	ENSSSCG00000016518_TRIM24
ssc_circ_0728	17:11360918..11367099	ns	0.0211237	0.0148089	ns	ENSSSCG00000007031
ssc_circ_0562	14:45776564..45783857	ns	0.0212807	ns	ns
ssc_circ_1486	9:117984191..117987222	ns	0.0225689	ns	ns	ENSSSCG00000015509_RFWD2
ssc_circ_1175	5:68895481..68896651	ns	0.0228856	ns	ns	ENSSSCG00000026537_CACNA2D4
ssc_circ_1274	6:586613..589023	ns	0.0235677	ns	ns	ENSSSCG00000039541_ANKRD11
ssc_circ_1493	9:120823072..120834752	ns	0.024134	ns	ns	ENSSSCG00000015524_FAM20B
ssc_circ_1052	4:124722045..124735466	ns	0.0249827	ns	ns	ENSSSCG00000006903_RPAP2
ssc_circ_0249	11:68173039..68181097	ns	0.026801	ns	ns	ENSSSCG00000009516_UBAC2
ssc_circ_0717	16:52865495..52879567	ns	0.0269363	ns	ns	ENSSSCG00000017000_RANBP17		Mol Cell Endocrinol. 2011; 333(2):134-42	May have a role in sex chromosome inactivation during the meiotic phase of spermatogenesis, and also in the intramanchette transport during spermiogenesis
ssc_circ_1256	6:3131949..3132809	ns	0.0272369	ns	ns	ENSSSCG00000029034_COX4I1
ssc_circ_1346	7:38344024..38354673	ns	0.0281652	ns	ns
ssc_circ_0794	18:29135522..29142960	ns	0.0281943	0.0189857	ns	ENSSSCG00000016629_ST7
ssc_circ_0347	12:60373333..60376920	ns	0.028433	ns	ns	ENSSSCG00000018049_SLC5A10
ssc_circ_0878	2:48160221..48168930	ns	0.0289701	ns	ns	ENSSSCG00000013403_GALNT18
ssc_circ_0364	13:121052112..121059064	ns	0.0293897	ns	ns	ENSSSCG00000025942_MCCC1
ssc_circ_0283	12:22940645..22948639	ns	0.030008	ns	ns	ENSSSCG00000017506_FBXL20
ssc_circ_0840	2:141450454..141457233	ns	0.030054	ns	ns	ENSSSCG00000036711_UBE2D2
ssc_circ_1309	7:1087924..1088943	ns	0.030249	ns	ns	ENSSSCG00000000994_GMDS
ssc_circ_1530	9:56044141..56068731	ns	0.0308507	ns	ns	ENSSSCG00000015238_ARHGAP32
ssc_circ_1289	6:80932882..80933890	ns	0.0322841	0.00888155	0.0108685
ssc_circ_0573	14:55077032..55083962	ns	0.032941	0.032073	ns	ENSSSCG00000010148_ERO1B
ssc_circ_1491	9:118529075..118529628	ns	0.0334017	ns	ns	ENSSSCG00000015512_PAPPA2
ssc_circ_1234	6:170137544..170143503	ns	0.033592	ns	ns	ENSSSCG00000003971_SCMH1		Development. 2007; 134(3):579-90	Suggested that Scmh1 is involved in regulating the sequential changes in chromatin modifications at the XY chromatin domain of the pachytene spermatocytes
ssc_circ_0449	13:31450558..31473909	ns	0.0338395	ns	ns	ENSSSCG00000011363_PRKAR2A
ssc_circ_0234	11:3579109..3583217	ns	0.0345107	ns	ns	ENSSSCG00000035421_ATP8A2
ssc_circ_0280	12:20772387..20776382	ns	0.0348619	ns	ns	ENSSSCG00000017415_TTC25
ssc_circ_1364	7:53925469..53925633	ns	0.0353152	ns	ns	ENSSSCG00000001826
ssc_circ_1315	7:114597484..114597853	ns	0.0355908	ns	ns	ENSSSCG00000002460_UBR7		Cell Tissue Res. 2014; 356(1):261-78	Present in the acrosomal cap of round spermatids and within the acrosomal matrix of mature boar spermatozoa. indicate UBR7 involvement in spermiogenesis
ssc_circ_0666	15:59162534..59165600	ns	0.0357616	ns	ns	ENSSSCG00000015857_UGGT1
ssc_circ_0067	1:194364759..194369366	ns	0.0357852	ns	ns	ENSSSCG00000028558_SGPP1
ssc_circ_0552	14:36101381..36101619	ns	0.036344	ns	ns	ENSSSCG00000009864_MED13L
ssc_circ_0555	14:40098523..40101523	ns	0.0363979	ns	ns	ENSSSCG00000009896_BICDL1
ssc_circ_0262	12:1215863..1218190	ns	0.0369584	ns	ns	ENSSSCG00000033082_HGS
ssc_circ_1313	7:114594353..114596124	ns	0.0376119	ns	ns	ENSSSCG00000002460_UBR7
ssc_circ_1206	6:115874232..115882816	ns	0.0390931	ns	ns	ENSSSCG00000003729_RNF125
ssc_circ_1125	4:94405983..94418263	ns	0.0394692	ns	ns	ENSSSCG00000006508_ASH1L
ssc_circ_1219	6:160469965..160538875	ns	0.0396679	ns	ns	ENSSSCG00000021292_OSBPL9
ssc_circ_0694	16:33903359..33909963	ns	0.0402496	0.0310552	ns
ssc_circ_0698	16:35999622..36001263	ns	0.0403928	ns	ns	ENSSSCG00000016920_MIER3
ssc_circ_0843	2:143608418..143611137	ns	0.0416471	ns	ns	ENSSSCG00000038940_GNPDA1
ssc_circ_0789	18:22954760..22956512	ns	0.0433386	ns	ns	ENSSSCG00000016597
ssc_circ_0921	2:84442432..84453036	ns	0.0433731	0.0243955	ns	ENSSSCG00000014081_COL4A3BP
ssc_circ_0464	13:35069290..35084874	ns	0.0443771	ns	ns	ENSSSCG00000011454_SFMBT1		Anim Reprod Sci. 2014; 151(3-4):126-30	GWAS for semen volume and number of sperm in bulls
ssc_circ_1250	6:2564304..2574166	ns	0.04495	ns	ns	ENSSSCG00000002660_MTHFSD
ssc_circ_0460	13:33727415..33738611	ns	0.0451566	ns	ns	ENSSSCG00000011417_DCAF1
ssc_circ_1031	3:95734723..95745565	ns	0.0452852	ns	ns	ENSSSCG00000008447_CAMKMT
ssc_circ_0871	2:4308310..4333232	ns	0.0462083	ns	ns	ENSSSCG00000012882
ssc_circ_0061	1:187388813..187391730	ns	0.0464999	ns	ns	ENSSSCG00000005073_ARID4A		Proc Natl Acad Sci U S A. 2013; 110(12):4616-21	Arid4a(-/-) mice show spermatogenic arrest
ssc_circ_1477	9:102982731..103000696	ns	0.0466755	0.030987	0.0453998	ENSSSCG00000037822_FBXL13
ssc_circ_1004	3:54848288..54850266	ns	0.0490615	ns	ns	ENSSSCG00000008179_REV1
ssc_circ_1251	6:2573742..2574166	ns	0.0492602	ns	ns	ENSSSCG00000002660_MTHFSD
ssc_circ_0026	1:138026871..138051339	ns	0.0494365	0.0143751	ns	ENSSSCG00000004814_LRRC28
ssc_circ_1076	4:289258..289385	ns	0.0497984	ns	ns	ENSSSCG00000025736_RECQL4
ssc_circ_0887	2:58411630..58411753	ns	0.0499221	ns	ns	ENSSSCG00000013937_TSSK6		J Cell Sci. 2017; 130(10):1835-1844	Required for γH2AX formation and the histone-to-protamine transition during spermiogenesis.
ssc_circ_1416	8:1174359..1187787	0.0047573	ns	ns	ns	ENSSSCG00000027718,ENSSSCG00000008684_POLN
ssc_circ_0380	13:134744257..134748142	0.00718978	ns	ns	ns	ENSSSCG00000026753_OSBPL11
ssc_circ_1263	6:45448288..45454226	0.00905541	ns	ns	ns	ENSSSCG00000002923_WDR62
ssc_circ_0159	10:16510505..16522506	0.00960438	ns	ns	ns	ENSSSCG00000010872_AKT3		Development. 2018 Mar 1;145(5). pii: dev151555	May function in Spematogonial Stem Cell self-renewal or progenitor cell expansion
ssc_circ_0454	13:31673545..31676127	0.00965155	ns	ns	ns	ENSSSCG00000011373_QRICH1
ssc_circ_1331	7:229159..243119	0.0102146	ns	ns	ns	ENSSSCG00000000985_EXOC2
ssc_circ_1102	4:6414175..6414714	0.0129948	ns	ns	ns
ssc_circ_0971	3:25241092..25241773	0.0135554	ns	ns	ns	ENSSSCG00000022466
ssc_circ_1334	7:2915754..2916421	0.0163151	ns	ns	ns	ENSSSCG00000000999
ssc_circ_0587	14:71852746..71853159	0.0178089	ns	ns	ns	ENSSSCG00000010243_CCAR1
ssc_circ_1517	9:17346053..17355850	0.0227186	ns	ns	ns	ENSSSCG00000014902_ANKRD42
ssc_circ_0609	15:103487954..103540993	0.0229428	ns	ns	ns	ENSSSCG00000016085
ssc_circ_0603	14:93952576..93959649	0.0237145	ns	ns	ns
ssc_circ_1311	7:112487528..112493896	0.0263939	ns	ns	ns	ENSSSCG00000002436_TTC7B
ssc_circ_0024	1:137118628..137146820	0.0278465	ns	ns	ns	ENSSSCG00000040466_FMN1
ssc_circ_0256	11:77498615..77503607	0.0350125	ns	ns	ns	ENSSSCG00000009551_ARHGEF7
ssc_circ_0689	16:25613033..25618464	0.0372748	ns	ns	ns
ssc_circ_0711	16:46446239..46446956	0.0388651	ns	ns	ns	ENSSSCG00000016958_PIK3R1
ssc_circ_0780	18:14973046..14989259	0.0413007	ns	ns	ns	ENSSSCG00000016542_LRGUK		PLoS Genet. 2015; 11(3):e1005090	Required for sperm assembly, including axoneme growth to form the sperm tail.
ssc_circ_0152	10:12595561..12602812	0.0439705	ns	ns	ns	ENSSSCG00000026705_NVL
ssc_circ_0772	18:10483104..10486511	0.0473983	ns	ns	ns	ENSSSCG00000016511_TTC26
ssc_circ_0760	17:51280112..51283037	0.0477109	ns	ns	ns	ENSSSCG00000007465_B4GALT5
ssc_circ_1032	3:95939343..95983963	0.0478304	ns	0.0324255	0.0247639
ssc_circ_0094	1:242082918..242084290	0.0495595	ns	ns	ns	ENSSSCG00000005389_TEX10
ssc_circ_0368	13:123437549..123438399	0.0499453	ns	ns	ns	ENSSSCG00000011794_SENP2
ssc_circ_0699	16:37700989..37702643	ns	ns	0.00708791	0.00643672
ssc_circ_0343	12:580547..585916	ns	ns	0.0217579	ns	ENSSSCG00000017125_FOXK2
ssc_circ_0122	1:46279839..46345548	ns	ns	0.0273173	0.0467415
ssc_circ_0440	13:27588534..27604890	ns	ns	0.0307046	ns	ENSSSCG00000029268_TOPAZ1		Dev Biol. 2015; 406(2):158-71	A germ cell specific factor that is essential for male meiotic progression
ssc_circ_0193	10:51422673..51427477	ns	ns	0.0321433	ns
ssc_circ_1579	AEMK02000682.1:298730..300872	ns	ns	0.0324419	ns	ENSSSCG00000038437_EHMT1
ssc_circ_1187	5:83768761..83780420	ns	ns	0.0343733	0.0296165	ENSSSCG00000038946_SLC17A8
ssc_circ_0579	14:60980019..60984457	ns	ns	0.0352685	0.0237271
ssc_circ_0514	14:109103677..109105461	ns	ns	0.0440753	0.0158893	ENSSSCG00000010528_ZFYVE27
ssc_circ_1419	8:120319056..120350822	ns	ns	0.0443349	ns
ssc_circ_0277	12:19900686..19900806	ns	ns	0.0460269	ns	ENSSSCG00000035057_RUNDC1
ssc_circ_0081	1:225227654..225233778	ns	ns	0.0475618	0.0489624	ENSSSCG00000031105_C9orf85
ssc_circ_0148	1:98951835..98957048	ns	ns	ns	0.00946599	ENSSSCG00000004508_DYM
ssc_circ_1320	7:117718800..117724022	ns	ns	ns	0.0123444	ENSSSCG00000002505_PAPOLA
ssc_circ_1100	4:6343202..6392035	ns	ns	ns	0.0144415	ENSSSCG00000005941_KHDRBS3
ssc_circ_0362	13:119893907..119894046	ns	ns	ns	0.0155318
ssc_circ_0217	11:14987359..14987769	ns	ns	ns	0.0167599
ssc_circ_1138	5:16628231..16657139	ns	ns	ns	0.0170004	ENSSSCG00000016138_ATF1		PLoS One. 2012; 7(3):e33861	miR-34c targets ATF1 gene in male germ cell apoptosis
ssc_circ_0080	1:223584563..223585664	ns	ns	ns	0.0172438	ENSSSCG00000005255_SMC5		Biol Reprod. 2014; 91(1):22	Involved in crucial processes during human spermatogenesis
ssc_circ_1084	4:34192164..34195716	ns	ns	ns	0.0172793
ssc_circ_1459	8:79632582..79633787	ns	ns	ns	0.0223638
ssc_circ_0290	12:27243216..27245436	ns	ns	ns	0.0262838	ENSSSCG00000033228_SPAG9		Transgenic Res. 2008; 17(6):1045-58	Ablation of the scaffold protein JLP causes reduced fertility in male mice
ssc_circ_1361	7:49009248..49010575	ns	ns	ns	0.0264169	ENSSSCG00000001779
ssc_circ_1434	8:137747352..137749645	ns	ns	ns	0.0267871	ENSSSCG00000009256_ANTXR2
ssc_circ_0338	12:53623052..53628077	ns	ns	ns	0.0276357	ENSSSCG00000017986_NDEL1		FEBS Lett. 2004; 566(1-3):71-6	Expression in manchette and its implication in spermatogenesis
ssc_circ_1011	3:72300369..72304536	ns	ns	ns	0.0289552	ENSSSCG00000008332_C2orf42
ssc_circ_1499	9:122010985..122047770	ns	ns	ns	0.0297127	ENSSSCG00000015534_ACBD6
ssc_circ_1057	4:130091461..130097307	ns	ns	ns	0.0309293
ssc_circ_1518	9:21861159..21865923	ns	ns	ns	0.031008
ssc_circ_0245	11:5503064..5507316	ns	ns	ns	0.0312503	ENSSSCG00000009319_PAN3		Biol Reprod. 2012; 86(3):95	Regulates specific key proteins during spermiogenesis in the mouse
ssc_circ_0674	15:68288486..68328017	ns	ns	ns	0.0324092	ENSSSCG00000032982
ssc_circ_1290	6:80956389..80960170	ns	ns	ns	0.0334799	ENSSSCG00000003531_KDM1A		FASEB J. 2015; 29(11):4402-16	Essential for the maintenance and differentiation of spermatogonial stem cells and progenitors
ssc_circ_0096	1:253034154..253056412	ns	ns	ns	0.0343504	ENSSSCG00000005466_PTBP3
ssc_circ_1540	9:65195716..65202098	ns	ns	ns	0.0346945	ENSSSCG00000015284_MDM4
ssc_circ_0203	10:57126905..57137646	ns	ns	ns	0.0347061	ENSSSCG00000011103_PARD3
ssc_circ_1303	6:9860418..9864561	ns	ns	ns	0.0350705	ENSSSCG00000027415_WWOX
ssc_circ_1446	8:31213058..31217041	ns	ns	ns	0.0360875
ssc_circ_1198	6:103942063..103951953	ns	ns	ns	0.0366923	ENSSSCG00000029030_SMCHD1
ssc_circ_0836	2:140108568..140129045	ns	ns	ns	0.03872	ENSSSCG00000023647_WNT8A
ssc_circ_0239	11:4279390..4283035	ns	ns	ns	0.0392266
ssc_circ_1539	9:6361823..6376708	ns	ns	ns	0.0393797	ENSSSCG00000014794_NUP98
ssc_circ_1091	4:39059672..39061776	ns	ns	ns	0.0403798	ENSSSCG00000006084_MTDH		J Biol Chem. 2015; 290(19):11853-64	Knock-out mice with impaired spermatogenesis due to DNA repair mechanisms
ssc_circ_0077	1:218569067..218587363	ns	ns	ns	0.0410359	ENSSSCG00000005225_RFX3
ssc_circ_0442	13:28151061..28151391	ns	ns	ns	0.0420969	ENSSSCG00000011301_ZDHHC3
ssc_circ_0732	17:169912..184314	ns	ns	ns	0.0441173	ENSSSCG00000003935
ssc_circ_0317	12:413916..422053	ns	ns	ns	0.0444193	ENSSSCG00000017136_TBCD
ssc_circ_0405	13:151307558..151329928	ns	ns	ns	0.0446593	ENSSSCG00000011941_IFT57
ssc_circ_0357	13:110827455..110840910	ns	ns	ns	0.044723	ENSSSCG00000011752_FNDC3B
ssc_circ_0608	15:103487954..103489362	ns	ns	ns	0.0462811	ENSSSCG00000016085
ssc_circ_0811	18:9400685..9413016	ns	ns	ns	0.0467269	ENSSSCG00000032266_SLC37A3
ssc_circ_0733	17:18971971..18974386	ns	ns	ns	0.0479876	ENSSSCG00000007063_ANKEF1
ssc_circ_0144	1:84036048..84038578	ns	ns	ns	0.0480476	ENSSSCG00000004460_IBTK
ssc_circ_0374	13:133699591..133710870	ns	ns	ns	0.0482354	ENSSSCG00000021380_UBXN7
ssc_circ_0463	13:34555636..34557470	ns	ns	ns	0.0485675	ENSSSCG00000011439_PHF7		Genetics. 2017; 206(4):1939-1949	Spermatocyte-Promoting Factor in drosophila
ssc_circ_0445	13:29898475..29901609	ns	ns	ns	0.049199	ENSSSCG00000011332_SETD2		J Biol Chem. 2018; 293(24):9188-9197	Required for expression of acrosin-binding protein 1 and protamines and essential for spermiogenesis in mice
ssc_circ_0693	16:29155834..29163072	ns	ns	ns	0.0496365	ENSSSCG00000032275_MRPS30
