## Supplementary Table 4 for "Identification of circular RNAs in porcine sperm and their relation to sperm motility"

### Sheet: Hoja1
Number of circRNAs	456	820	1061	2163	549	241	683	469	353	494	2685	652	539	532
Tissue	Basal_ganglia	Brain_stem	Cerebellum	Cortex	Hippocampus	Spleen	Lung	Kidney	Liver	Fat	Testes	Ovarium	Heart	Muscle			Liang GM, Yang YL, Niu GL, Tang ZL, Li K. Genome-wide profiling of Sus scrofa circular RNAs across nine organs and three developmental stages. DNA Res 2017; 24:523-535. doi: 10.1093/dnares/dsx022.
Basal_ganglia	1	0.297561	0.256362	0.16135	0.357013	0.207469	0.114202	0.170576	0.152975	0.131579	0.064432	0.159509	0.153989	0.114662			Venø MT, Hansen TB, Venø ST, Clausen BH, Grebing M, Finsen B, Holm IE, Kjems J. Spatio-temporal regulation of circular RNA expression during porcine embryonic brain development. Genome Biol 2015; 16:245. doi: 10.1186/s13059-015-0801-3.
Brain_stem	0.535088	1	0.370405	0.26491	0.497268	0.232365	0.168375	0.202559	0.186969	0.176113	0.0938547	0.217791	0.191095	0.156015
Cerebellum	0.596491	0.479268	1	0.330097	0.571949	0.273859	0.203514	0.245203	0.235127	0.204453	0.125512	0.254601	0.246753	0.195489
Cortex	0.765351	0.69878	0.67295	1	0.73224	0.348548	0.267936	0.311301	0.303116	0.259109	0.189199	0.338957	0.302412	0.268797
Hippocampus	0.429825	0.332927	0.295947	0.185853	1	0.182573	0.14202	0.187633	0.161473	0.163968	0.0763501	0.196319	0.172542	0.142857
Spleen	0.109649	0.0682927	0.0622055	0.038835	0.0801457	1	0.143485	0.159915	0.17847	0.149798	0.0402235	0.131902	0.124304	0.105263
Lung	0.171053	0.140244	0.131008	0.0846047	0.176685	0.406639	1	0.326226	0.322946	0.283401	0.107263	0.276074	0.231911	0.212406
Kidney	0.175439	0.115854	0.108388	0.0674988	0.160291	0.311203	0.224012	1	0.249292	0.208502	0.0763501	0.216258	0.181818	0.178571
Liver	0.118421	0.0804878	0.0782281	0.0494683	0.103825	0.261411	0.166911	0.187633	1	0.180162	0.0577281	0.153374	0.150278	0.154135
Fat	0.142544	0.106098	0.0951932	0.0591771	0.147541	0.307054	0.204978	0.219616	0.252125	1	0.0748603	0.173313	0.181818	0.18609
Testis	0.379386	0.307317	0.317625	0.234859	0.373406	0.448133	0.421669	0.4371	0.439093	0.406883	1	0.434049	0.343228	0.334586
Ovarium	0.22807	0.173171	0.156456	0.102173	0.233151	0.356846	0.263543	0.30064	0.283286	0.228745	0.1054	1	0.217069	0.18985
Heart	0.182018	0.12561	0.125353	0.0753583	0.169399	0.278008	0.183016	0.208955	0.229462	0.198381	0.0689013	0.179448	1	0.212406
Muscle	0.133772	0.10122	0.0980207	0.0661119	0.138434	0.232365	0.165447	0.202559	0.232295	0.200405	0.0662942	0.154908	0.209647	1
Sperm	0.0921053	0.102439	0.0838831	0.0836801	0.0928962	0.0912863	0.0629575	0.0639659	0.0934844	0.0769231	0.0692737	0.0935583	0.0649351	0.0789474
