## Supplementary Table 5 for "Identification of circular RNAs in porcine sperm and their relation to sperm motility"

### Sheet: Hoja1
circRNA name	circRNA coordinates	Primer name	Sequence (5' to 3')	Observations
ssc_circ_0118	1:3302131..3302802	PDE10A_Fw	TTTCCTTGGCGAGTGCAATAA
		PDE10A_Rv	GGTTGTCTCCTCCTGTGTCCA
ssc_circ_1321	7:117733118..117735703	ENSSSCG00000002505_Fw	AACTCAATCAGAAACCATTCAGACAG
		ENSSSCG00000002505_Rv	TCCACTCAAAGCAAGACAGTTAGC
ssc_circ_1458	8:78370923..78381727	LRBA_Fw	CTTCAGGAAAATGGACCCCA
		LRBA_Rv	GGGTTACGCACAAATCGTCG
ssc_circ_1132	5:100579291..100627916	LIN7A_Fw	GGTGGCTGAAAGACACGGAG
		LIN7A_Rv	TTTCCAGTAATTCAATTGCTCTGG
ssc_circ_1061	4:130322062..130325218	ZNHIT6_Fw_a	TGATGAAGGTTGAACATATGCAGC
		ZNHIT6_Rv_a	GCTTGACTCTGAGGAAACTGCAG
ssc_circ_1061	4:130322062..130325218	ZNHIT6_Fw_b	CAGCAAAATTCAGTGAGAAAACGA
		ZNHIT6_Rv_b	TTGACTCTGAGGAAACTGCAGC
ssc_circ_1101	4:6367950..6392035	KHDRBS3_Fw_a	GCCCTGGAGGAAATCAAGAAGT
		KHDRBS3_Rv_a	ACTTTCTGTCCCAGCTTCATGTTC
ssc_circ_1101	4:6367950..6392035	KHDRBS3_Fw_b	CAAGAAGTTTCTCATCCCCAAATAG
		KHDRBS3_Rv_b	ACTTTCTGTCCCAGCTTCATGTTC
ssc_circ_0437	13:25706236..25715600	ULK4_Fw	TTTGCTATTTGTGTGTGGTGGC
		ULK4_Rv	TGCAGTGCTAGTTCTTGGAGTAGG
ssc_circ_0839	2:141254413..141254577	PAIP2_Fw	ATGTGGATGGAAAATGAAGAGGA
		PAIP2_Rv	GAAACGAATCCAACTAGGAACCA
ssc_circ_1141	5:22008783..22009750	PTGES3a_Fw	CGGTTAACAAAAGAAAGGGCG
		PTGES3a_Rv	TCGTACCACTTTGCAGAAGCAG
ssc_circ_1141	5:22008783..22009750	PTGES3b_Fw	AGTCATGGCCACGGTTAACAA
		PTGES3b_Rv	TCGTACCACTTTGCAGAAGCAG
ssc_circ_0670	15:66291709..66293017	BAZ2B_Fw	ATTTTTGTAGAAGGCATGGAGAGTG
		BAZ2B_Rv	TCAATCTGTTTTTCTAGCTCTTCAACAC
		ISYNA1_Fw	CATCCGTGACTTCCGGTCC	Reference gene
		ISYNA1_Rv	CGCAGAAGCGCTCTGTGTT
		GPR137_Fw	CGCCTTCGATTACGACTGGTA	Reference gene
		GPR137_Rv	CAGGTAGCCTTTGTTCCCCA

### Sheet: Hoja2
		Observacions	Gene	Coordenates
		Ja fet	PTGES3	5:22008783..22009750
		Ja fet	BAZ2B	15:66291709..66293017
		no cal fer qPCR	ZNHIT6	4:130322062..130339222
		no cal fer qPCR	PRDM5	8:103313632..103321590
			PAIP2	2:141254413..141254577
			ENSSSCG00000002505	7:117733118..117735703
			ULK4	13:25706236..25715600
			PDE10A	1:3302131..3302802
			LRBA	8:78370923..78381727
			LIN7A	5:100579291..100627916
			KHDRBS3	4:6367950..6392035
			ZNHIT6	4:130322062..130325218
